# Abundance, identity, and potential diazotrophic activity of *nifH*-containing organisms at marine cold seeps

**DOI:** 10.1101/2024.07.31.606060

**Authors:** Amanda C. Semler, Emily R. Paris, Anne E. Dekas

## Abstract

Diazotrophic microorganisms alleviate nitrogen limitation at marine cold seeps using nitrogenase, encoded in part by the gene *nifH*. Here, we investigated *nifH*-containing organisms (NCOs) inside and outside six biogeochemically heterogeneous seeps using amplicon sequencing and quantitative real-time PCR (qPCR) of *nifH* genes and transcripts. We detected *nifH* genes affiliated with anaerobic methane-oxidizing ANME-2 archaea and sulfate-reducing Desulfobacteraceae, consistent with previous studies, but also phylogenetically and likely metabolically diverse organisms, including *Desulfoglaeba*, *Candidatus* Methanoliparia, and Desulfuromonadales. In total, we recovered 10,734 bona fide *nifH* sequence variants affiliated with 18 bacterial and archaeal phyla (17 within seeps), a subset of which were transcribed at nearly all seeps investigated. We corrected our qPCR data based on our amplicon results, which found that 71% of recovered sequences were not bona fide *nifH,* and we recommend a similar correction in future qPCR studies that use broad *nifH* primers. *NifH* abundance was up to three orders of magnitude higher within seeps, was highly correlated with *mcrA* gene abundance, and, when corrected, was negatively correlated with porewater ammonium <25 uM, consistent with the inhibition of diazotrophy by ammonium. Our findings significantly expand the known diversity of NCOs at seeps and emphasize seeps as hotspots for deep-sea diazotrophy.
