## Supplementary Datatset S1 for "Abundance, identity, and potential diazotrophic activity of *nifH*-containing organisms at marine cold seeps"

### Sheet: All_nifH_metadata
Dataset S1: Accession numbers and metadata for all samples sequenced from the USAM. b.l.q.below limit of quantitation; n.m.not measured
Project Accession	Sample Accession	BioSample Accession	Sample Name	Gene Amplified	Primers Used	Nucleic Acid Type	Duplicate Sample?	Sample ID	Experiment Type	Site Name	Sediment Type	Dive Number	Core Number	Sediment Depth (cmbsf)	Water Depth (m)	Latitude	Longitude	Methane (µM)	Ammonium (µM)	Phosphate (µM)	Nitrite (µM)	Nitrate (µM)	Sulfide (µM)	Chloride (µM)	Bromide (µM)	Sulfate (µM)	Acetate (µM)	DIC-13C (‰)
PRJEB72160	ERS17900877	SAMEA115159809	SE_Seep_C5_0-3cm_mehtaFw-28/mehtaRv-416_DNA_n	nifH	mehtaFw-28/mehtaRv-416	DNA	n	SE_Seep_C5_0-3cm	insitu	SE	Seep	AD4832	5	0-3	366	39.9951	-69.1287	245.962	2.55	0.76	0.81	8.29	b.l.q.	603720	810	28260	20	n.m.
PRJEB72160	ERS17900878	SAMEA115159810	SE_Seep_C5_0-3cm_mehtaFw-28/mehtaRv-416_cDNA_n	nifH	mehtaFw-28/mehtaRv-416	cDNA	n		insitu	SE	Seep	AD4832	5	0-3	366	39.9951	-69.1287	245.962	2.55	0.76	0.81	8.29	b.l.q.	603720	810	28260	20	n.m.
PRJEB72160	ERS17900879	SAMEA115159811	SE_Seep_C5_3-6cm_mehtaFw-28/mehtaRv-416_DNA_n	nifH	mehtaFw-28/mehtaRv-416	DNA	n	SE_Seep_C5_3-6cm	insitu	SE	Seep	AD4832	5	3-6	366	39.9951	-69.1287	194.068	3.5	b.l.q.	0.53	4.36	b.l.q.	605260	810	28360	20	n.m.
PRJEB72160	ERS17900881	SAMEA115159812	SE_Seep_C5_3-6cm_mehtaFw-28/mehtaRv-416_DNA_y	nifH	mehtaFw-28/mehtaRv-416	DNA	y		insitu	SE	Seep	AD4832	5	3-6	366	39.9951	-69.1287	194.068	3.5	b.l.q.	0.53	4.36	b.l.q.	605260	810	28360	20	n.m.
PRJEB72160	ERS17900882	SAMEA115159813	SE_Seep_C5_3-6cm_mehtaFw-28/mehtaRv-416_cDNA_n	nifH	mehtaFw-28/mehtaRv-416	cDNA	n		insitu	SE	Seep	AD4832	5	3-6	366	39.9951	-69.1287	194.068	3.5	b.l.q.	0.53	4.36	b.l.q.	605260	810	28360	20	n.m.
PRJEB72160	ERS17900883	SAMEA115159814	SE_Seep_C5_3-6cm_mehtaFw-28/mehtaRv-416_cDNA_y	nifH	mehtaFw-28/mehtaRv-416	cDNA	y		insitu	SE	Seep	AD4832	5	3-6	366	39.9951	-69.1287	194.068	3.5	b.l.q.	0.53	4.36	b.l.q.	605260	810	28360	20	n.m.
PRJEB72160	ERS17900884	SAMEA115159815	SE_Background_C10_0-3cm_mehtaFw-28/mehtaRv-416_DNA_n	nifH	mehtaFw-28/mehtaRv-416	DNA	n	SE_Background_C10_0-3cm	insitu	SE	Background	N/A	10	0-3	335	40.0103	-69.1433	n.m.	n.m.	n.m.	n.m.	n.m.	n.m.	n.m.	n.m.	n.m.	n.m.	n.m.
PRJEB72160	ERS17900885	SAMEA115159816	SE_Background_C10_3-6cm_mehtaFw-28/mehtaRv-416_DNA_n	nifH	mehtaFw-28/mehtaRv-416	DNA	n	SE_Background_C10_3-6cm	insitu	SE	Background	N/A	10	3-6	335	40.0103	-69.1433	n.m.	n.m.	n.m.	n.m.	n.m.	n.m.	n.m.	n.m.	n.m.	n.m.	n.m.
PRJEB72160	ERS17900886	SAMEA115159817	SE_Background_C10_6-9cm_mehtaFw-28/mehtaRv-416_DNA_n	nifH	mehtaFw-28/mehtaRv-416	DNA	n	SE_Background_C10_6-9cm	insitu	SE	Background	N/A	10	6-9	335	40.0103	-69.1433	n.m.	n.m.	n.m.	n.m.	n.m.	n.m.	n.m.	n.m.	n.m.	n.m.	n.m.
PRJEB72160	ERS17900887	SAMEA115159818	SE_Background_C10_9-12cm_mehtaFw-28/mehtaRv-416_DNA_n	nifH	mehtaFw-28/mehtaRv-416	DNA	n	SE_Background_C10_9-12cm	insitu	SE	Background	N/A	10	9-12	335	40.0103	-69.1433	n.m.	n.m.	n.m.	n.m.	n.m.	n.m.	n.m.	n.m.	n.m.	n.m.	n.m.
PRJEB72160	ERS17900888	SAMEA115159819	SE_Background_C10_9-12cm_mehtaFw-28/mehtaRv-416_DNA_y	nifH	mehtaFw-28/mehtaRv-416	DNA	y		insitu	SE	Background	N/A	10	9-12	335	40.0103	-69.1433	n.m.	n.m.	n.m.	n.m.	n.m.	n.m.	n.m.	n.m.	n.m.	n.m.	n.m.
PRJEB72160	ERS17900889	SAMEA115159820	SW_Seep_C7_0-3cm_mehtaFw-28/mehtaRv-416_DNA_n	nifH	mehtaFw-28/mehtaRv-416	DNA	n	SW_Seep_C7_0-3cm	insitu	SW	Seep	AD4829	7	0-3	395	39.9692	-69.1933	n.m.	32.0591	6.01408	0.805479	5.2433	b.l.q.	538804	740.067	28079.7	80.6077	n.m.
PRJEB72160	ERS17900890	SAMEA115159821	SW_Seep_C7_0-3cm_mehtaFw-28/mehtaRv-416_cDNA_n	nifH	mehtaFw-28/mehtaRv-416	cDNA	n	SW_Seep_C7_0-3cm	insitu	SW	Seep	AD4829	7	0-3	395	39.9692	-69.1933	n.m.	32.0591	6.01408	0.805479	5.2433	b.l.q.	538804	740.067	28079.7	80.6077	n.m.
PRJEB72160	ERS17900891	SAMEA115159822	SW_Seep_C7_3-6cm_mehtaFw-28/mehtaRv-416_DNA_n	nifH	mehtaFw-28/mehtaRv-416	DNA	n	SW_Seep_C7_3-6cm	insitu	SW	Seep	AD4829	7	3-6	395	39.9692	-69.1933	n.m.	82.9451	4.39437	1.29863	5.96966	b.l.q.	579413	770.819	27106.3	78.9025	n.m.
PRJEB72160	ERS17900892	SAMEA115159823	SW_Seep_C7_3-6cm_mehtaFw-28/mehtaRv-416_cDNA_n	nifH	mehtaFw-28/mehtaRv-416	cDNA	n	SW_Seep_C7_3-6cm	insitu	SW	Seep	AD4829	7	3-6	395	39.9692	-69.1933	n.m.	82.9451	4.39437	1.29863	5.96966	b.l.q.	579413	770.819	27106.3	78.9025	n.m.
PRJEB72160	ERS17900893	SAMEA115159824	SW_Seep_C7_6-9cm_mehtaFw-28/mehtaRv-416_DNA_n	nifH	mehtaFw-28/mehtaRv-416	DNA	n	SW_Seep_C7_6-9cm	insitu	SW	Seep	AD4829	7	6-9	395	39.9692	-69.1933	n.m.	n.m.	n.m.	n.m.	n.m.	n.m.	n.m.	n.m.	n.m.	n.m.	n.m.
PRJEB72160	ERS17900894	SAMEA115159825	SW_Seep_C7_6-9cm_mehtaFw-28/mehtaRv-416_cDNA_n	nifH	mehtaFw-28/mehtaRv-416	cDNA	n		insitu	SW	Seep	AD4829	7	6-9	395	39.9692	-69.1933	n.m.	n.m.	n.m.	n.m.	n.m.	n.m.	n.m.	n.m.	n.m.	n.m.	n.m.
PRJEB72160	ERS17900895	SAMEA115159826	SW_Seep_C7_6-9cm_mehtaFw-28/mehtaRv-416_cDNA_y	nifH	mehtaFw-28/mehtaRv-416	cDNA	y		insitu	SW	Seep	AD4829	7	6-9	395	39.9692	-69.1933	n.m.	n.m.	n.m.	n.m.	n.m.	n.m.	n.m.	n.m.	n.m.	n.m.	n.m.
PRJEB72160	ERS17900896	SAMEA115159827	SW_Seep_C7_9-12cm_mehtaFw-28/mehtaRv-416_DNA_n	nifH	mehtaFw-28/mehtaRv-416	DNA	n	SW_Seep_C7_9-12cm	insitu	SW	Seep	AD4829	7	9-12	395	39.9692	-69.1933	n.m.	n.m.	n.m.	n.m.	n.m.	n.m.	n.m.	n.m.	n.m.	n.m.	n.m.
PRJEB72160	ERS17900897	SAMEA115159828	SW_Seep_C7_9-12cm_mehtaFw-28/mehtaRv-416_cDNA_n	nifH	mehtaFw-28/mehtaRv-416	cDNA	n		insitu	SW	Seep	AD4829	7	9-12	395	39.9692	-69.1933	n.m.	n.m.	n.m.	n.m.	n.m.	n.m.	n.m.	n.m.	n.m.	n.m.	n.m.
PRJEB72160	ERS17900898	SAMEA115159829	SW_Seep_C7_12-15cm_mehtaFw-28/mehtaRv-416_DNA_n	nifH	mehtaFw-28/mehtaRv-416	DNA	n	SW_Seep_C7_12-15cm	insitu	SW	Seep	AD4829	7	12-15	395	39.9692	-69.1933	n.m.	n.m.	n.m.	n.m.	n.m.	n.m.	n.m.	n.m.	n.m.	n.m.	n.m.
PRJEB72160	ERS17900899	SAMEA115159830	SW_Seep_C7_12-15cm_mehtaFw-28/mehtaRv-416_cDNA_n	nifH	mehtaFw-28/mehtaRv-416	cDNA	n		insitu	SW	Seep	AD4829	7	12-15	395	39.9692	-69.1933	n.m.	n.m.	n.m.	n.m.	n.m.	n.m.	n.m.	n.m.	n.m.	n.m.	n.m.
PRJEB72160	ERS17900900	SAMEA115159831	SW_Seep_C7_12-15cm_mehtaFw-28/mehtaRv-416_cDNA_y	nifH	mehtaFw-28/mehtaRv-416	cDNA	y		insitu	SW	Seep	AD4829	7	12-15	395	39.9692	-69.1933	n.m.	n.m.	n.m.	n.m.	n.m.	n.m.	n.m.	n.m.	n.m.	n.m.	n.m.
PRJEB72160	ERS17900901	SAMEA115159832	SW_Near_C3_0-3cm_mehtaFw-28/mehtaRv-416_DNA_n	nifH	mehtaFw-28/mehtaRv-416	DNA	n	SW_Near_C3_0-3cm	insitu	SW	Near	AD4829	3	0-3	390	39.969	-69.195	n.m.	n.m.	n.m.	n.m.	n.m.	b.l.q.	n.m.	n.m.	n.m.	n.m.	n.m.
PRJEB72160	ERS17900902	SAMEA115159833	SW_Near_C3_3-6cm_mehtaFw-28/mehtaRv-416_DNA_n	nifH	mehtaFw-28/mehtaRv-416	DNA	n	SW_Near_C3_3-6cm	insitu	SW	Near	AD4829	3	3-6	390	39.969	-69.195	n.m.	38.8945	4.32394	b.l.q.	5.80488	b.l.q.	604471	815.937	28571.1	49.2947	n.m.
PRJEB72160	ERS17900903	SAMEA115159834	SW_Near_C3_6-9cm_mehtaFw-28/mehtaRv-416_DNA_n	nifH	mehtaFw-28/mehtaRv-416	DNA	n	SW_Near_C3_6-9cm	insitu	SW	Near	AD4829	3	6-9	390	39.969	-69.195	n.m.	28.885	n.m.	n.m.	n.m.	b.l.q.	n.m.	n.m.	n.m.	n.m.	n.m.
PRJEB72160	ERS17900904	SAMEA115159835	SW_Near_C3_9-12cm_mehtaFw-28/mehtaRv-416_DNA_n	nifH	mehtaFw-28/mehtaRv-416	DNA	n	SW_Near_C3_9-12cm	insitu	SW	Near	AD4829	3	9-12	390	39.969	-69.195	n.m.	32.4388	2.70779	0.312329	7.80962	b.l.q.	612205	824.691	29086.1	68.8265	n.m.
PRJEB72160	ERS17900905	SAMEA115159836	SW_Near_C3_12-15cm_mehtaFw-28/mehtaRv-416_DNA_n	nifH	mehtaFw-28/mehtaRv-416	DNA	n	SW_Near_C3_12-15cm	insitu	SW	Near	AD4829	3	12-15	390	39.969	-69.195	n.m.	n.m.	n.m.	n.m.	n.m.	b.l.q.	n.m.	n.m.	n.m.	n.m.	n.m.
PRJEB72160	ERS17900906	SAMEA115159837	SW_Near_C3_12-15cm_mehtaFw-28/mehtaRv-416_DNA_y	nifH	mehtaFw-28/mehtaRv-416	DNA	y		insitu	SW	Near	AD4829	3	12-15	390	39.969	-69.195	n.m.	n.m.	n.m.	n.m.	n.m.	b.l.q.	n.m.	n.m.	n.m.	n.m.	n.m.
PRJEB72160	ERS17900907	SAMEA115159838	NE_Seep_C1_0-3cm_mehtaFw-28/mehtaRv-416_DNA_n	nifH	mehtaFw-28/mehtaRv-416	DNA	n	NE_Seep_C1_0-3cm	insitu	NE	Seep	AD4834	1	0-3	1150	39.9018	-69.2568	825.407	3.50175	2.70779	b.l.q.	b.l.q.	24113.2	595693	808.754	6556.93	35.8084	n.m.
PRJEB72160	ERS17900908	SAMEA115159839	NE_Seep_C1_3-6cm_mehtaFw-28/mehtaRv-416_DNA_n	nifH	mehtaFw-28/mehtaRv-416	DNA	n	NE_Seep_C1_3-6cm	insitu	NE	Seep	AD4834	1	3-6	1150	39.9018	-69.2568	396.686	b.l.q.	b.l.q.	b.l.q.	b.l.q.	31307.6	590412	799.663	696.152	35.6534	n.m.
PRJEB72160	ERS17900909	SAMEA115159840	NE_Seep_C1_3-6cm_mehtaFw-28/mehtaRv-416_cDNA_n	nifH	mehtaFw-28/mehtaRv-416	cDNA	n	NE_Seep_C1_3-6cm	insitu	NE	Seep	AD4834	1	3-6	1150	39.9018	-69.2568	396.686	b.l.q.	b.l.q.	b.l.q.	b.l.q.	31307.6	590412	799.663	696.152	35.6534	n.m.
PRJEB72160	ERS17900911	SAMEA115159841	NE_Seep_C1_6-9cm_mehtaFw-28/mehtaRv-416_DNA_n	nifH	mehtaFw-28/mehtaRv-416	DNA	n	NE_Seep_C1_6-9cm	insitu	NE	Seep	AD4834	1	6-9	1150	39.9018	-69.2568	n.m.	2.65965	3.74675	b.l.q.	b.l.q.	30412.6	593073	805.612	91.3609	44.4892	n.m.
PRJEB72160	ERS17900912	SAMEA115159842	NE_Seep_C1_6-9cm_mehtaFw-28/mehtaRv-416_DNA_y	nifH	mehtaFw-28/mehtaRv-416	DNA	y	NE_Seep_C1_6-9cm	insitu	NE	Seep	AD4834	1	6-9	1150	39.9018	-69.2568	n.m.	2.65965	3.74675	b.l.q.	b.l.q.	30412.6	593073	805.612	91.3609	44.4892	n.m.
PRJEB72160	ERS17900913	SAMEA115159843	NE_Seep_C1_6-9cm_mehtaFw-28/mehtaRv-416_cDNA_n	nifH	mehtaFw-28/mehtaRv-416	cDNA	n	NE_Seep_C1_6-9cm	insitu	NE	Seep	AD4834	1	6-9	1150	39.9018	-69.2568	n.m.	2.65965	3.74675	b.l.q.	b.l.q.	30412.6	593073	805.612	91.3609	44.4892	n.m.
PRJEB72160	ERS17900914	SAMEA115159844	NE_Seep_C1_9-12cm_mehtaFw-28/mehtaRv-416_DNA_n	nifH	mehtaFw-28/mehtaRv-416	DNA	n	NE_Seep_C1_9-12cm	insitu	NE	Seep	AD4834	1	9-12	1150	39.9018	-69.2568	n.m.	b.l.q.	4.00649	b.l.q.	b.l.q.	29930.6	590007	792.256	263.919	42.319	n.m.
PRJEB72160	ERS17900915	SAMEA115159845	NE_Seep_C1_9-12cm_mehtaFw-28/mehtaRv-416_cDNA_n	nifH	mehtaFw-28/mehtaRv-416	cDNA	n	NE_Seep_C1_9-12cm	insitu	NE	Seep	AD4834	1	9-12	1150	39.9018	-69.2568	n.m.	b.l.q.	4.00649	b.l.q.	b.l.q.	29930.6	590007	792.256	263.919	42.319	n.m.
PRJEB72160	ERS17900916	SAMEA115159846	NE_Seep_C1_9-12cm_mehtaFw-28/mehtaRv-416_cDNA_y	nifH	mehtaFw-28/mehtaRv-416	cDNA	y	NE_Seep_C1_9-12cm	insitu	NE	Seep	AD4834	1	9-12	1150	39.9018	-69.2568	n.m.	b.l.q.	4.00649	b.l.q.	b.l.q.	29930.6	590007	792.256	263.919	42.319	n.m.
PRJEB72160	ERS17900917	SAMEA115159847	NE_Seep_C1_12-15cm_mehtaFw-28/mehtaRv-416_DNA_n	nifH	mehtaFw-28/mehtaRv-416	DNA	n	NE_Seep_C1_12-15cm	insitu	NE	Seep	AD4834	1	12-15	1150	39.9018	-69.2568	498.889	1.50175	3.22727	0.936986	b.l.q.	31841.1	587581	789.899	341.71	30.8479	n.m.
PRJEB72160	ERS17900918	SAMEA115159848	NE_Seep_C1_12-15cm_mehtaFw-28/mehtaRv-416_cDNA_n	nifH	mehtaFw-28/mehtaRv-416	cDNA	n		insitu	NE	Seep	AD4834	1	12-15	1150	39.9018	-69.2568	498.889	1.50175	3.22727	0.936986	b.l.q.	31841.1	587581	789.899	341.71	30.8479	n.m.
PRJEB72160	ERS17900919	SAMEA115159849	NE_Seep_C1_15+cm_mehtaFw-28/mehtaRv-416_DNA_n	nifH	mehtaFw-28/mehtaRv-416	DNA	n	NE_Seep_C1_15+cm	insitu	NE	Seep	AD4834	1	15+	1150	39.9018	-69.2568	n.m.	2.2386	7.28169	b.l.q.	b.l.q.	28794.7	603261	820.988	100.408	41.0789	n.m.
PRJEB72160	ERS17900920	SAMEA115159850	NE_Seep_C1_15+cm_mehtaFw-28/mehtaRv-416_cDNA_n	nifH	mehtaFw-28/mehtaRv-416	cDNA	n		insitu	NE	Seep	AD4834	1	15+	1150	39.9018	-69.2568	n.m.	2.2386	7.28169	b.l.q.	b.l.q.	28794.7	603261	820.988	100.408	41.0789	n.m.
PRJEB72160	ERS17900921	SAMEA115159851	NE_Seep_C1_15+cm_mehtaFw-28/mehtaRv-416_cDNA_y	nifH	mehtaFw-28/mehtaRv-416	cDNA	y		insitu	NE	Seep	AD4834	1	15+	1150	39.9018	-69.2568	n.m.	2.2386	7.28169	b.l.q.	b.l.q.	28794.7	603261	820.988	100.408	41.0789	n.m.
PRJEB72160	ERS17900922	SAMEA115159852	NE_Seep_C9_0-3cm_mehtaFw-28/mehtaRv-416_DNA_n	nifH	mehtaFw-28/mehtaRv-416	DNA	n	NE_Seep_C9_0-3cm	insitu	NE	Seep	AD4834	9	0-3	1141	39.903	-69.252	1344.96	11.4262	3.0974	0.915068	6.14481	13924	563734	744.768	13478.1	0.30539	n.m.
PRJEB72160	ERS17900923	SAMEA115159853	NE_Seep_C9_0-3cm_mehtaFw-28/mehtaRv-416_cDNA_n	nifH	mehtaFw-28/mehtaRv-416	cDNA	n		insitu	NE	Seep	AD4834	9	0-3	1141	39.903	-69.252	1344.96	11.4262	3.0974	0.915068	6.14481	13924	563734	744.768	13478.1	0.30539	n.m.
PRJEB72160	ERS17900924	SAMEA115159854	NE_Seep_C9_3-6cm_mehtaFw-28/mehtaRv-416_DNA_n	nifH	mehtaFw-28/mehtaRv-416	DNA	n	NE_Seep_C9_3-6cm	insitu	NE	Seep	AD4834	9	3-6	1141	39.903	-69.252	833.396	4.97046	4.39437	b.l.q.	b.l.q.	29965.1	570814	768.353	4751.05	7.48206	n.m.
PRJEB72160	ERS17900925	SAMEA115159855	NE_Seep_C9_6-9cm_mehtaFw-28/mehtaRv-416_DNA_n	nifH	mehtaFw-28/mehtaRv-416	DNA	n	NE_Seep_C9_6-9cm	insitu	NE	Seep	AD4834	9	6-9	1141	39.903	-69.252	n.m.	4.33755	3.35714	b.l.q.	b.l.q.	24904.9	572901	766.471	2882.62	18.3234	n.m.
PRJEB72160	ERS17900926	SAMEA115159856	NE_Seep_C9_9-12cm_mehtaFw-28/mehtaRv-416_DNA_n	nifH	mehtaFw-28/mehtaRv-416	DNA	n	NE_Seep_C9_9-12cm	insitu	NE	Seep	AD4834	9	9-12	1141	39.903	-69.252	n.m.	4.97046	2.18831	b.l.q.	b.l.q.	19569.4	578890	771.232	6660.47	13.1318	n.m.
PRJEB72160	ERS17900927	SAMEA115159857	NE_Seep_C9_12-15cm_mehtaFw-28/mehtaRv-416_DNA_n	nifH	mehtaFw-28/mehtaRv-416	DNA	n	NE_Seep_C9_12-15cm	insitu	NE	Seep	AD4834	9	12-15	1141	39.903	-69.252	n.m.	n.m.	n.m.	n.m.	n.m.	n.m.	n.m.	n.m.	n.m.	n.m.	n.m.
PRJEB72160	ERS17900928	SAMEA115159858	NE_Seep_C9_12-15cm_mehtaFw-28/mehtaRv-416_cDNA_n	nifH	mehtaFw-28/mehtaRv-416	cDNA	n	NE_Seep_C9_12-15cm	insitu	NE	Seep	AD4834	9	12-15	1141	39.903	-69.252	n.m.	n.m.	n.m.	n.m.	n.m.	n.m.	n.m.	n.m.	n.m.	n.m.	n.m.
PRJEB72160	ERS17900929	SAMEA115159859	NE_Seep_C9_15+cm_mehtaFw-28/mehtaRv-416_DNA_n	nifH	mehtaFw-28/mehtaRv-416	DNA	n	NE_Seep_C9_15+cm	insitu	NE	Seep	AD4834	9	15+	1141	39.903	-69.252	n.m.	n.m.	n.m.	n.m.	n.m.	n.m.	n.m.	n.m.	n.m.	n.m.	n.m.
PRJEB72160	ERS17900930	SAMEA115159860	NE_Seep_C9_15+cm_mehtaFw-28/mehtaRv-416_cDNA_n	nifH	mehtaFw-28/mehtaRv-416	cDNA	n	NE_Seep_C9_15+cm	insitu	NE	Seep	AD4834	9	15+	1141	39.903	-69.252	n.m.	n.m.	n.m.	n.m.	n.m.	n.m.	n.m.	n.m.	n.m.	n.m.	n.m.
PRJEB72160	ERS17900931	SAMEA115159861	NE_Near_C10_0-3cm_mehtaFw-28/mehtaRv-416_DNA_n	nifH	mehtaFw-28/mehtaRv-416	DNA	n	NE_Near_C10_0-3cm	insitu	NE	Near	AD4834	10	0-3	1130	39.9025	-69.2528	9.39258	b.l.q.	3.48701	b.l.q.	12.8171	b.l.q.	596923	928.16	28122	23.7173	n.m.
PRJEB72160	ERS17900932	SAMEA115159862	NE_Near_C10_3-6cm_mehtaFw-28/mehtaRv-416_DNA_n	nifH	mehtaFw-28/mehtaRv-416	DNA	n	NE_Near_C10_3-6cm	insitu	NE	Near	AD4834	10	3-6	1130	39.9025	-69.2528	n.m.	14.0844	11.0845	0.531507	8.38313	b.l.q.	599721	928.16	28486	23.7173	n.m.
PRJEB72160	ERS17900933	SAMEA115159863	NE_Near_C10_6-9cm_mehtaFw-28/mehtaRv-416_DNA_n	nifH	mehtaFw-28/mehtaRv-416	DNA	n	NE_Near_C10_6-9cm	insitu	NE	Near	AD4834	10	6-9	1130	39.9025	-69.2528	10.2732	52.0591	15.3803	0.312329	3.90324	b.l.q.	583580	909.591	28540.2	20.3069	n.m.
PRJEB72160	ERS17900934	SAMEA115159864	NE_Near_C10_9-12cm_mehtaFw-28/mehtaRv-416_DNA_n	nifH	mehtaFw-28/mehtaRv-416	DNA	n	NE_Near_C10_9-12cm	insitu	NE	Near	AD4834	10	9-12	1130	39.9025	-69.2528	13.8312	49.2743	11.2958	b.l.q.	6.04878	b.l.q.	602755	945.704	27133.1	19.9969	n.m.
PRJEB72160	ERS17900935	SAMEA115159865	NE_Near_C10_12-15cm_mehtaFw-28/mehtaRv-416_DNA_n	nifH	mehtaFw-28/mehtaRv-416	DNA	n	NE_Near_C10_12-15cm	insitu	NE	Near	AD4834	10	12-15	1130	39.9025	-69.2528	n.m.	76.4895	15.4507	b.l.q.	1.7006	b.l.q.	607879	940.966	28485.7	19.2218	n.m.
PRJEB72160	ERS17900936	SAMEA115159866	NE_Near_C10_12-15cm_mehtaFw-28/mehtaRv-416_cDNA_n	nifH	mehtaFw-28/mehtaRv-416	cDNA	n	NE_Near_C10_12-15cm	insitu	NE	Near	AD4834	10	12-15	1130	39.9025	-69.2528	n.m.	76.4895	15.4507	b.l.q.	1.7006	b.l.q.	607879	940.966	28485.7	19.2218	n.m.
PRJEB72160	ERS17900937	SAMEA115159867	NE_Background_C5_0-3cm_mehtaFw-28/mehtaRv-416_DNA_n	nifH	mehtaFw-28/mehtaRv-416	DNA	n	NE_Background_C5_0-3cm	insitu	NE	Background	N/A	5	0-3	1252	39.9002	-69.2638	11.0143	b.l.q.	0.922078	b.l.q.	14.3415	b.l.q.	602431	805.724	28105	23.4072	n.m.
PRJEB72160	ERS17900938	SAMEA115159868	NE_Background_C5_3-6cm_mehtaFw-28/mehtaRv-416_DNA_n	nifH	mehtaFw-28/mehtaRv-416	DNA	n	NE_Background_C5_3-6cm	insitu	NE	Background	N/A	5	3-6	1252	39.9002	-69.2638	5.25321	12.8186	1.14935	0.257534	3.95803	b.l.q.	604592	806.061	28436.5	29.2978	n.m.
PRJEB72160	ERS17900939	SAMEA115159869	NE_Background_C5_6-9cm_mehtaFw-28/mehtaRv-416_DNA_n	nifH	mehtaFw-28/mehtaRv-416	DNA	n	NE_Background_C5_6-9cm	insitu	NE	Background	N/A	5	6-9	1252	39.9002	-69.2638	10.3037	35.3502	10.169	b.l.q.	b.l.q.	b.l.q.	602490	815.039	28146.4	27.4376	n.m.
PRJEB72160	ERS17900940	SAMEA115159870	NE_Background_C5_9-12cm_mehtaFw-28/mehtaRv-416_DNA_n	nifH	mehtaFw-28/mehtaRv-416	DNA	n	NE_Background_C5_9-12cm	insitu	NE	Background	N/A	5	9-12	1252	39.9002	-69.2638	11.6952	41.8059	b.l.q.	b.l.q.	b.l.q.	b.l.q.	n.m.	n.m.	n.m.	n.m.	n.m.
PRJEB72160	ERS17900941	SAMEA115159871	NE_Background_C5_12-15cm_mehtaFw-28/mehtaRv-416_DNA_n	nifH	mehtaFw-28/mehtaRv-416	DNA	n	NE_Background_C5_12-15cm	insitu	NE	Background	N/A	5	12-15	1252	39.9002	-69.2638	14.0583	57.5021	6.64789	0.805479	b.l.q.	b.l.q.	607504	652.076	28424.2	21.7021	n.m.
PRJEB72160	ERS17900942	SAMEA115159872	VC_Seep_C5_0-3cm_mehtaFw-28/mehtaRv-416_DNA_n	nifH	mehtaFw-28/mehtaRv-416	DNA	n	VC_Seep_C5_0-3cm	insitu	VC	Seep	AD4828	5	0-3	1420	39.8049	-69.5935	13.6376	61.3418	31.2254	0.50411	1.34619	b.l.q.	547968	705.163	28365	126.337	n.m.
PRJEB72160	ERS17900943	SAMEA115159873	VC_Seep_C5_3-6cm_mehtaFw-28/mehtaRv-416_DNA_n	nifH	mehtaFw-28/mehtaRv-416	DNA	n	VC_Seep_C5_3-6cm	insitu	VC	Seep	AD4828	5	3-6	1420	39.8049	-69.5935	6.81662	56.1941	20.7324	b.l.q.	b.l.q.	74.5254	607437	822.671	28714.2	107.425	n.m.
PRJEB72160	ERS17900944	SAMEA115159874	VC_Seep_C5_6-9cm_mehtaFw-28/mehtaRv-416_DNA_n	nifH	mehtaFw-28/mehtaRv-416	DNA	n	VC_Seep_C5_6-9cm	insitu	VC	Seep	AD4828	5	6-9	1420	39.8049	-69.5935	8.15665	50.2869	14.1479	b.l.q.	b.l.q.	261.786	609020	835.466	27301.2	105.875	n.m.
PRJEB72160	ERS17900945	SAMEA115159875	VC_Seep_C5_9-12cm_mehtaFw-28/mehtaRv-416_DNA_n	nifH	mehtaFw-28/mehtaRv-416	DNA	n	VC_Seep_C5_9-12cm	insitu	VC	Seep	AD4828	5	9-12	1420	39.8049	-69.5935	13.0923	19.1477	b.l.q.	b.l.q.	b.l.q.	171.254	602345	810.999	28426.3	105.255	n.m.
PRJEB72160	ERS17900946	SAMEA115159876	VC_Seep_C5_12-15cm_mehtaFw-28/mehtaRv-416_DNA_n	nifH	mehtaFw-28/mehtaRv-416	DNA	n	VC_Seep_C5_12-15cm	insitu	VC	Seep	AD4828	5	12-15	1420	39.8049	-69.5935	8.91476	22.692	1.92857	b.l.q.	6.15569	b.l.q.	587827	781.42	26340.6	45.6558	n.m.
PRJEB72160	ERS17900947	SAMEA115159877	VC_Seep_C2_0-3cm_mehtaFw-28/mehtaRv-416_DNA_n	nifH	mehtaFw-28/mehtaRv-416	DNA	n	VC_Seep_C2_0-3cm	insitu	VC	Seep	AD4835	2	0-3	1408	39.8103	-69.5901	44.7855	37.38	1.99	b.l.q.	27.95	b.l.q.	600650	790	27920	30	n.m.
PRJEB72160	ERS17900948	SAMEA115159878	VC_Seep_C2_0-3cm_mehtaFw-28/mehtaRv-416_cDNA_n	nifH	mehtaFw-28/mehtaRv-416	cDNA	n		insitu	VC	Seep	AD4835	2	0-3	1408	39.8103	-69.5901	44.7855	37.38	1.99	b.l.q.	27.95	b.l.q.	600650	790	27920	30	n.m.
PRJEB72160	ERS17900949	SAMEA115159879	VC_Seep_C2_0-3cm_mehtaFw-28/mehtaRv-416_cDNA_y	nifH	mehtaFw-28/mehtaRv-416	cDNA	y		insitu	VC	Seep	AD4835	2	0-3	1408	39.8103	-69.5901	44.7855	37.38	1.99	b.l.q.	27.95	b.l.q.	600650	790	27920	30	n.m.
PRJEB72160	ERS17900950	SAMEA115159880	VC_Seep_C8_3-6cm_mehtaFw-28/mehtaRv-416_DNA_n	nifH	mehtaFw-28/mehtaRv-416	DNA	n	VC_Seep_C8_3-6cm	insitu	VC	Seep	AD4835	8	3-6	1408	39.8103	-69.5901	n.m.	29.7806	0.954545	b.l.q.	14.2927	b.l.q.	595541	784.852	27830.2	25.8055	n.m.
PRJEB72160	ERS17900951	SAMEA115159881	VC_Seep_C8_3-6cm_mehtaFw-28/mehtaRv-416_DNA_y	nifH	mehtaFw-28/mehtaRv-416	DNA	y		insitu	VC	Seep	AD4835	8	3-6	1408	39.8103	-69.5901	n.m.	29.7806	0.954545	b.l.q.	14.2927	b.l.q.	595541	784.852	27830.2	25.8055	n.m.
PRJEB72160	ERS17900952	SAMEA115159882	VC_Seep_C8_3-6cm_mehtaFw-28/mehtaRv-416_cDNA_n	nifH	mehtaFw-28/mehtaRv-416	cDNA	n		insitu	VC	Seep	AD4835	8	3-6	1408	39.8103	-69.5901	n.m.	29.7806	0.954545	b.l.q.	14.2927	b.l.q.	595541	784.852	27830.2	25.8055	n.m.
PRJEB72160	ERS17900953	SAMEA115159883	VC_Near_C1_0-3cm_mehtaFw-28/mehtaRv-416_DNA_n	nifH	mehtaFw-28/mehtaRv-416	DNA	n	VC_Near_C1_0-3cm	insitu	VC	Near	AD4828	1	0-3	1407	39.8054	-69.594	n.m.	n.m.	n.m.	n.m.	n.m.	n.m.	n.m.	n.m.	n.m.	n.m.	n.m.
PRJEB72160	ERS17900955	SAMEA115159884	VC_Near_C1_3-6cm_mehtaFw-28/mehtaRv-416_DNA_n	nifH	mehtaFw-28/mehtaRv-416	DNA	n	VC_Near_C1_3-6cm	insitu	VC	Near	AD4828	1	3-6	1407	39.8054	-69.594	n.m.	n.m.	n.m.	n.m.	n.m.	n.m.	n.m.	n.m.	n.m.	n.m.	n.m.
PRJEB72160	ERS17900956	SAMEA115159885	VC_Near_C1_6-9cm_mehtaFw-28/mehtaRv-416_DNA_n	nifH	mehtaFw-28/mehtaRv-416	DNA	n	VC_Near_C1_6-9cm	insitu	VC	Near	AD4828	1	6-9	1407	39.8054	-69.594	n.m.	n.m.	n.m.	n.m.	n.m.	n.m.	n.m.	n.m.	n.m.	n.m.	n.m.
PRJEB72160	ERS17900957	SAMEA115159886	VC_Near_C1_9-12cm_mehtaFw-28/mehtaRv-416_DNA_n	nifH	mehtaFw-28/mehtaRv-416	DNA	n	VC_Near_C1_9-12cm	insitu	VC	Near	AD4828	1	9-12	1407	39.8054	-69.594	n.m.	n.m.	n.m.	n.m.	n.m.	n.m.	n.m.	n.m.	n.m.	n.m.	n.m.
PRJEB72160	ERS17900958	SAMEA115159887	VC_Near_C1_9-12cm_mehtaFw-28/mehtaRv-416_DNA_y	nifH	mehtaFw-28/mehtaRv-416	DNA	y		insitu	VC	Near	AD4828	1	9-12	1407	39.8054	-69.594	n.m.	n.m.	n.m.	n.m.	n.m.	n.m.	n.m.	n.m.	n.m.	n.m.	n.m.
PRJEB72160	ERS17900959	SAMEA115159888	VC_Near_C10_0-3cm_mehtaFw-28/mehtaRv-416_DNA_n	nifH	mehtaFw-28/mehtaRv-416	DNA	n	VC_Near_C10_0-3cm	insitu	VC	Near	AD4828	10	0-3	1409	39.8066	-69.5926	n.m.	n.m.	n.m.	n.m.	n.m.	n.m.	n.m.	n.m.	n.m.	n.m.	n.m.
PRJEB72160	ERS17900960	SAMEA115159889	VC_Near_C10_3-6cm_mehtaFw-28/mehtaRv-416_DNA_n	nifH	mehtaFw-28/mehtaRv-416	DNA	n	VC_Near_C10_3-6cm	insitu	VC	Near	AD4828	10	3-6	1409	39.8066	-69.5926	n.m.	n.m.	n.m.	n.m.	n.m.	n.m.	n.m.	n.m.	n.m.	n.m.	n.m.
PRJEB72160	ERS17900961	SAMEA115159890	VC_Near_C10_3-6cm_mehtaFw-28/mehtaRv-416_DNA_y	nifH	mehtaFw-28/mehtaRv-416	DNA	y		insitu	VC	Near	AD4828	10	3-6	1409	39.8066	-69.5926	n.m.	n.m.	n.m.	n.m.	n.m.	n.m.	n.m.	n.m.	n.m.	n.m.	n.m.
PRJEB72160	ERS17900962	SAMEA115159891	VC_Near_C10_6-9cm_mehtaFw-28/mehtaRv-416_DNA_n	nifH	mehtaFw-28/mehtaRv-416	DNA	n	VC_Near_C10_6-9cm	insitu	VC	Near	AD4828	10	6-9	1409	39.8066	-69.5926	n.m.	n.m.	n.m.	n.m.	n.m.	n.m.	n.m.	n.m.	n.m.	n.m.	n.m.
PRJEB72160	ERS17900963	SAMEA115159892	VC_Near_C10_9-12cm_mehtaFw-28/mehtaRv-416_DNA_n	nifH	mehtaFw-28/mehtaRv-416	DNA	n	VC_Near_C10_9-12cm	insitu	VC	Near	AD4828	10	9-12	1409	39.8066	-69.5926	n.m.	n.m.	n.m.	n.m.	n.m.	n.m.	n.m.	n.m.	n.m.	n.m.	n.m.
PRJEB72160	ERS17900964	SAMEA115159893	VC_Near_C10_12-15cm_mehtaFw-28/mehtaRv-416_DNA_n	nifH	mehtaFw-28/mehtaRv-416	DNA	n	VC_Near_C10_12-15cm	insitu	VC	Near	AD4828	10	12-15	1409	39.8066	-69.5926	n.m.	n.m.	n.m.	n.m.	n.m.	n.m.	n.m.	n.m.	n.m.	n.m.	n.m.
PRJEB72160	ERS17900965	SAMEA115159894	VC_Background_C1_0-3cm_mehtaFw-28/mehtaRv-416_DNA_n	nifH	mehtaFw-28/mehtaRv-416	DNA	n	VC_Background_C1_0-3cm	insitu	VC	Background	N/A	1	0-3	1496	39.8041	-69.5877	5.76853	2.2386	2.05844	0.257534	24.3278	b.l.q.	522635	747.25	26609.3	67.2764	n.m.
PRJEB72160	ERS17900966	SAMEA115159895	VC_Background_C1_3-6cm_mehtaFw-28/mehtaRv-416_DNA_n	nifH	mehtaFw-28/mehtaRv-416	DNA	n	VC_Background_C1_3-6cm	insitu	VC	Background	N/A	1	3-6	1496	39.8041	-69.5877	7.25144	4.76491	4.74648	0.531507	5.39532	b.l.q.	483025	641.639	27689.2	65.8813	n.m.
PRJEB72160	ERS17900967	SAMEA115159896	VC_Background_C1_6-9cm_mehtaFw-28/mehtaRv-416_DNA_n	nifH	mehtaFw-28/mehtaRv-416	DNA	n	VC_Background_C1_6-9cm	insitu	VC	Background	N/A	1	6-9	1496	39.8041	-69.5877	8.59706	6.99578	6.15493	1.51781	3.98219	b.l.q.	n.m.	n.m.	n.m.	n.m.	n.m.
PRJEB72160	ERS17900968	SAMEA115159897	VC_Background_C1_9-12cm_mehtaFw-28/mehtaRv-416_DNA_n	nifH	mehtaFw-28/mehtaRv-416	DNA	n	VC_Background_C1_9-12cm	insitu	VC	Background	N/A	1	9-12	1496	39.8041	-69.5877	9.00121	58.7679	15.9437	b.l.q.	1.46108	b.l.q.	583202	784.4	26715.8	8.3708	n.m.
PRJEB72160	ERS17900969	SAMEA115159898	VC_Background_C1_12-15cm_mehtaFw-28/mehtaRv-416_DNA_n	nifH	mehtaFw-28/mehtaRv-416	DNA	n	VC_Background_C1_12-15cm	insitu	VC	Background	N/A	1	12-15	1496	39.8041	-69.5877	11.1877	103.451	11.8701	b.l.q.	17.0299	b.l.q.	583279	790.906	26419	30.9568	n.m.
PRJEB72160	ERS17900970	SAMEA115159899	VC_Background_C16_3-6cm_mehtaFw-28/mehtaRv-416_DNA_n	nifH	mehtaFw-28/mehtaRv-416	DNA	n	VC_Background_C16_3-6cm	insitu	VC	Background	N/A	16	3-6	1545	39.8068	-69.5985	n.m.	b.l.q.	1.01948	b.l.q.	36.1098	b.l.q.	597082	787.177	27883.8	1.52695	n.m.
PRJEB72160	ERS17900971	SAMEA115159900	VC_Background_C16_9-12cm_mehtaFw-28/mehtaRv-416_DNA_n	nifH	mehtaFw-28/mehtaRv-416	DNA	n	VC_Background_C16_9-12cm	insitu	VC	Background	N/A	16	9-12	1545	39.8068	-69.5985	n.m.	b.l.q.	2.64286	b.l.q.	24.2805	b.l.q.	589293	775.883	27258.5	1.52695	n.m.
PRJEB72160	ERS17900972	SAMEA115159901	CF_Seep_C75_0-2.5cm_mehtaFw-28/mehtaRv-416_DNA_n	nifH	mehtaFw-28/mehtaRv-416	DNA	n	CF_Seep_C75_0-2.5cm	insitu	CF	Seep	DR1139	75	0-2.5	896	36.7355	-122.034	26.9762	224.99	n.m.	8.16	124.501	b.l.q.	n.m.	n.m.	n.m.	n.m.	-3.06652
PRJEB72160	ERS17900974	SAMEA115159902	CF_Seep_C75_2.5-5cm_mehtaFw-28/mehtaRv-416_DNA_n	nifH	mehtaFw-28/mehtaRv-416	DNA	n	CF_Seep_C75_2.5-5cm	insitu	CF	Seep	DR1139	75	2.5-5	896	36.7355	-122.034	49.9713	249.966	n.m.	1.84	7.85231	0.658486	n.m.	n.m.	n.m.	n.m.	-8.6447
PRJEB72160	ERS17900975	SAMEA115159903	CF_Seep_C75_5-7.5cm_mehtaFw-28/mehtaRv-416_DNA_n	nifH	mehtaFw-28/mehtaRv-416	DNA	n	CF_Seep_C75_5-7.5cm	insitu	CF	Seep	DR1139	75	5-7.5	896	36.7355	-122.034	79.8256	117.53	n.m.	1.04369	2.49477	4.81994	n.m.	n.m.	n.m.	n.m.	-13.4933
PRJEB72160	ERS17900976	SAMEA115159904	CF_Seep_C75_5-7.5cm_mehtaFw-28/mehtaRv-416_DNA_y	nifH	mehtaFw-28/mehtaRv-416	DNA	y		insitu	CF	Seep	DR1139	75	5-7.5	896	36.7355	-122.034	79.8256	117.53	n.m.	1.04369	2.49477	4.81994	n.m.	n.m.	n.m.	n.m.	-13.4933
PRJEB72160	ERS17900977	SAMEA115159905	CF_Seep_C75_7.5-10cm_mehtaFw-28/mehtaRv-416_DNA_n	nifH	mehtaFw-28/mehtaRv-416	DNA	n	CF_Seep_C75_7.5-10cm	insitu	CF	Seep	DR1139	75	7.5-10	896	36.7355	-122.034	118.955	17.5746	n.m.	0.800971	2.91331	11.1798	n.m.	n.m.	n.m.	n.m.	-15.8074
PRJEB72160	ERS17900978	SAMEA115159906	CF_Seep_C75_10-15cm_mehtaFw-28/mehtaRv-416_DNA_n	nifH	mehtaFw-28/mehtaRv-416	DNA	n	CF_Seep_C75_10-15cm	insitu	CF	Seep	DR1139	75	10-15	896	36.7355	-122.034	133.322	59.1027	n.m.	b.l.q.	b.l.q.	10.0352	n.m.	n.m.	n.m.	n.m.	-16.1532
PRJEB72160	ERS17900979	SAMEA115159907	CF_Seep_C75_15+cm_mehtaFw-28/mehtaRv-416_DNA_n	nifH	mehtaFw-28/mehtaRv-416	DNA	n	CF_Seep_C75_15+cm	insitu	CF	Seep	DR1139	75	15+	896	36.7355	-122.034	168.027	55.8945	n.m.	n.m.	n.m.	10.8431	n.m.	n.m.	n.m.	n.m.	-17.719
PRJEB72160	ERS17900980	SAMEA115159908	CF_Seep-Edge_C71_0-2.5cm_mehtaFw-28/mehtaRv-416_DNA_n	nifH	mehtaFw-28/mehtaRv-416	DNA	n	CF_Seep-Edge_C71_0-2.5cm	insitu	CF	Seep-Edge	DR1139	71	0-2.5	896	36.7356	-122.034	25.461	245.693	n.m.	4.32	166.245	b.l.q.	n.m.	n.m.	n.m.	n.m.	-3.64641
PRJEB72160	ERS17900981	SAMEA115159909	CF_Seep-Edge_C71_2.5-5cm_mehtaFw-28/mehtaRv-416_DNA_n	nifH	mehtaFw-28/mehtaRv-416	DNA	n	CF_Seep-Edge_C71_2.5-5cm	insitu	CF	Seep-Edge	DR1139	71	2.5-5	896	36.7356	-122.034	89.6877	176.682	n.m.	2.4	47.6	1.15463	n.m.	n.m.	n.m.	n.m.	-10.4586
PRJEB72160	ERS17900982	SAMEA115159910	CF_Seep-Edge_C71_5-7.5cm_mehtaFw-28/mehtaRv-416_DNA_n	nifH	mehtaFw-28/mehtaRv-416	DNA	n	CF_Seep-Edge_C71_5-7.5cm	insitu	CF	Seep-Edge	DR1139	71	5-7.5	896	36.7356	-122.034	139.879	76.1232	n.m.	0	3.35714	9.16047	n.m.	n.m.	n.m.	n.m.	-16.1051
PRJEB72160	ERS17900983	SAMEA115159911	CF_Seep-Edge_C71_7.5-10cm_mehtaFw-28/mehtaRv-416_DNA_n	nifH	mehtaFw-28/mehtaRv-416	DNA	n	CF_Seep-Edge_C71_7.5-10cm	insitu	CF	Seep-Edge	DR1139	71	7.5-10	896	36.7356	-122.034	151.461	15.6141	n.m.	0.426036	2.21682	n.m.	n.m.	n.m.	n.m.	n.m.	-16.7533
PRJEB72160	ERS17900984	SAMEA115159912	CF_Seep-Edge_C71_10-15cm_mehtaFw-28/mehtaRv-416_DNA_n	nifH	mehtaFw-28/mehtaRv-416	DNA	n	CF_Seep-Edge_C71_10-15cm	insitu	CF	Seep-Edge	DR1139	71	10-15	896	36.7356	-122.034	179.749	19.8916	n.m.	2.5	10.7308	6.5748	n.m.	n.m.	n.m.	n.m.	-17.1821
PRJEB72160	ERS17900985	SAMEA115159913	CF_Seep-Edge_C71_15+cm_mehtaFw-28/mehtaRv-416_DNA_n	nifH	mehtaFw-28/mehtaRv-416	DNA	n	CF_Seep-Edge_C71_15+cm	insitu	CF	Seep-Edge	DR1139	71	15+	896	36.7356	-122.034	182.782	20.0699	n.m.	0.800971	12.7584	5.51857	n.m.	n.m.	n.m.	n.m.	-16.8112
PRJEB72160	ERS17900986	SAMEA115159914	CF_Background-5m_C56_0-2.5cm_mehtaFw-28/mehtaRv-416_DNA_n	nifH	mehtaFw-28/mehtaRv-416	DNA	n	CF_Background-5m_C56_0-2.5cm	insitu	CF	Background-5m	DR1139	56	0-2.5	895	36.7356	-122.034	20.6712	20.2481	n.m.	1.44	27.0215	b.l.q.	n.m.	n.m.	n.m.	n.m.	-0.196777
PRJEB72160	ERS17900987	SAMEA115159915	CF_Background-5m_C56_2.5-5cm_mehtaFw-28/mehtaRv-416_DNA_n	nifH	mehtaFw-28/mehtaRv-416	DNA	n	CF_Background-5m_C56_2.5-5cm	insitu	CF	Background-5m	DR1139	56	2.5-5	895	36.7356	-122.034	30.319	44.8441	n.m.	2.88	3.88923	b.l.q.	n.m.	n.m.	n.m.	n.m.	-0.370076
PRJEB72160	ERS17900988	SAMEA115159916	CF_Background-5m_C56_5-7.5cm_mehtaFw-28/mehtaRv-416_DNA_n	nifH	mehtaFw-28/mehtaRv-416	DNA	n	CF_Background-5m_C56_5-7.5cm	insitu	CF	Background-5m	DR1139	56	5-7.5	895	36.7356	-122.034	31.4745	59.6374	n.m.	2.8	6.73846	b.l.q.	n.m.	n.m.	n.m.	n.m.	-1.10628
PRJEB72160	ERS17900989	SAMEA115159917	CF_Background-5m_C56_5-7.5cm_mehtaFw-28/mehtaRv-416_DNA_y	nifH	mehtaFw-28/mehtaRv-416	DNA	y		insitu	CF	Background-5m	DR1139	56	5-7.5	895	36.7356	-122.034	31.4745	59.6374	n.m.	2.8	6.73846	b.l.q.	n.m.	n.m.	n.m.	n.m.	-1.10628
PRJEB72160	ERS17900990	SAMEA115159918	CF_Background-5m_C56_7.5-10cm_mehtaFw-28/mehtaRv-416_DNA_n	nifH	mehtaFw-28/mehtaRv-416	DNA	n	CF_Background-5m_C56_7.5-10cm	insitu	CF	Background-5m	DR1139	56	7.5-10	895	36.7356	-122.034	26.1656	71.7572	n.m.	3.92	5.31077	b.l.q.	n.m.	n.m.	n.m.	n.m.	-1.26085
PRJEB72160	ERS17900991	SAMEA115159919	CF_Background-5m_C56_10-15cm_mehtaFw-28/mehtaRv-416_DNA_n	nifH	mehtaFw-28/mehtaRv-416	DNA	n	CF_Background-5m_C56_10-15cm	insitu	CF	Background-5m	DR1139	56	10-15	895	36.7356	-122.034	43.9044	68.3708	n.m.	0.59542	40.02	b.l.q.	n.m.	n.m.	n.m.	n.m.	-0.861157
PRJEB72160	ERS17900992	SAMEA115159920	CF_Background-5m_C56_15+cm_mehtaFw-28/mehtaRv-416_DNA_n	nifH	mehtaFw-28/mehtaRv-416	DNA	n	CF_Background-5m_C56_15+cm	insitu	CF	Background-5m	DR1139	56	15+	895	36.7356	-122.034	55.6486	n.m.	n.m.	n.m.	n.m.	b.l.q.	n.m.	n.m.	n.m.	n.m.	n.m.
PRJEB72160	ERS17900993	SAMEA115159921	CF_Background-100m_C66_0-2.5cm_mehtaFw-28/mehtaRv-416_DNA_n	nifH	mehtaFw-28/mehtaRv-416	DNA	n	CF_Background-100m_C66_0-2.5cm	insitu	CF	Background-100m	DR1139	66	0-2.5	909	36.7365	-122.034	26.2321	19.1787	n.m.	1.6	31.1692	b.l.q.	n.m.	n.m.	n.m.	n.m.	0.403654
PRJEB72160	ERS17900994	SAMEA115159922	CF_Background-100m_C66_2.5-5cm_mehtaFw-28/mehtaRv-416_DNA_n	nifH	mehtaFw-28/mehtaRv-416	DNA	n	CF_Background-100m_C66_2.5-5cm	insitu	CF	Background-100m	DR1139	66	2.5-5	909	36.7365	-122.034	46.5659	13.4753	n.m.	0.366412	15.3259	b.l.q.	n.m.	n.m.	n.m.	n.m.	0.933235
PRJEB72160	ERS17900995	SAMEA115159923	CF_Background-100m_C66_5-7.5cm_mehtaFw-28/mehtaRv-416_DNA_n	nifH	mehtaFw-28/mehtaRv-416	DNA	n	CF_Background-100m_C66_5-7.5cm	insitu	CF	Background-100m	DR1139	66	5-7.5	909	36.7365	-122.034	48.0854	16.6835	n.m.	1.44	20.7138	b.l.q.	n.m.	n.m.	n.m.	n.m.	0.866006
PRJEB72160	ERS17900996	SAMEA115159924	CF_Background-100m_C66_7.5-10cm_mehtaFw-28/mehtaRv-416_DNA_n	nifH	mehtaFw-28/mehtaRv-416	DNA	n	CF_Background-100m_C66_7.5-10cm	insitu	CF	Background-100m	DR1139	66	7.5-10	909	36.7365	-122.034	40.7569	30.5856	n.m.	1.68	20.9354	b.l.q.	n.m.	n.m.	n.m.	n.m.	-0.426658
PRJEB72160	ERS17900997	SAMEA115159925	CF_Background-100m_C66_10-15cm_mehtaFw-28/mehtaRv-416_DNA_n	nifH	mehtaFw-28/mehtaRv-416	DNA	n	CF_Background-100m_C66_10-15cm	insitu	CF	Background-100m	DR1139	66	10-15	909	36.7365	-122.034	41.2474	75.7946	n.m.	2.5	0.889831	b.l.q.	n.m.	n.m.	n.m.	n.m.	-2.55157
PRJEB72160	ERS17900998	SAMEA115159926	CF_Background-100m_C66_15+cm_mehtaFw-28/mehtaRv-416_DNA_n	nifH	mehtaFw-28/mehtaRv-416	DNA	n	CF_Background-100m_C66_15+cm	insitu	CF	Background-100m	DR1139	66	15+	909	36.7365	-122.034	37.4776	176.025	n.m.	3.36	8.33231	b.l.q.	n.m.	n.m.	n.m.	n.m.	-4.93094
PRJEB72160	ERS17900999	SAMEA115159927	EC_Seep_C64_0-2.5cm_mehtaFw-28/mehtaRv-416_DNA_n	nifH	mehtaFw-28/mehtaRv-416	DNA	n	EC_Seep_C64_0-2.5cm	insitu	EC	Seep	DR1140	64	0-2.5	966	36.7765	-122.085	3539.32	145.463	n.m.	7.96875	23.262	9.2955	n.m.	n.m.	n.m.	n.m.	-10.985
PRJEB72160	ERS17901000	SAMEA115159928	EC_Seep_C64_0-2.5cm_mehtaFw-28/mehtaRv-416_cDNA_n	nifH	mehtaFw-28/mehtaRv-416	cDNA	n		insitu	EC	Seep	DR1140	64	0-2.5	966	36.7765	-122.085	3539.32	145.463	n.m.	7.96875	23.262	9.2955	n.m.	n.m.	n.m.	n.m.	-10.985
PRJEB72160	ERS17901001	SAMEA115159929	EC_Seep_C64_0-2.5cm_mehtaFw-28/mehtaRv-416_cDNA_y	nifH	mehtaFw-28/mehtaRv-416	cDNA	y		insitu	EC	Seep	DR1140	64	0-2.5	966	36.7765	-122.085	3539.32	145.463	n.m.	7.96875	23.262	9.2955	n.m.	n.m.	n.m.	n.m.	-10.985
PRJEB72160	ERS17901002	SAMEA115159930	EC_Seep_C64_2.5-5cm_mehtaFw-28/mehtaRv-416_DNA_n	nifH	mehtaFw-28/mehtaRv-416	DNA	n	EC_Seep_C64_2.5-5cm	insitu	EC	Seep	DR1140	64	2.5-5	966	36.7765	-122.085	3022.41	130.018	n.m.	9.53125	26.7764	8.63251	n.m.	n.m.	n.m.	n.m.	-10.4564
PRJEB72160	ERS17901003	SAMEA115159931	EC_Seep_C64_2.5-5cm_mehtaFw-28/mehtaRv-416_cDNA_n	nifH	mehtaFw-28/mehtaRv-416	cDNA	n		insitu	EC	Seep	DR1140	64	2.5-5	966	36.7765	-122.085	3022.41	130.018	n.m.	9.53125	26.7764	8.63251	n.m.	n.m.	n.m.	n.m.	-10.4564
PRJEB72160	ERS17901004	SAMEA115159932	EC_Seep_C64_5-7.5cm_mehtaFw-28/mehtaRv-416_DNA_n	nifH	mehtaFw-28/mehtaRv-416	DNA	n	EC_Seep_C64_5-7.5cm	insitu	EC	Seep	DR1140	64	5-7.5	966	36.7765	-122.085	5353.16	136.262	n.m.	10.3125	33.0721	7.86886	n.m.	n.m.	n.m.	n.m.	-10.7725
PRJEB72160	ERS17901005	SAMEA115159933	EC_Seep_C64_7.5-10cm_mehtaFw-28/mehtaRv-416_DNA_n	nifH	mehtaFw-28/mehtaRv-416	DNA	n	EC_Seep_C64_7.5-10cm	insitu	EC	Seep	DR1140	64	7.5-10	966	36.7765	-122.085	6275.81	143.82	n.m.	8.75	19.7115	9.6565	n.m.	n.m.	n.m.	n.m.	-10.4154
PRJEB72160	ERS17901006	SAMEA115159934	EC_Seep_C64_10-15cm_mehtaFw-28/mehtaRv-416_DNA_n	nifH	mehtaFw-28/mehtaRv-416	DNA	n	EC_Seep_C64_10-15cm	insitu	EC	Seep	DR1140	64	10-15	966	36.7765	-122.085	5160.94	66.0538	n.m.	12.48	15.2123	7.96953	n.m.	n.m.	n.m.	n.m.	-10.7419
PRJEB72160	ERS17901007	SAMEA115159935	EC_Seep-Edge_C44_0-2.5cm_mehtaFw-28/mehtaRv-416_DNA_n	nifH	mehtaFw-28/mehtaRv-416	DNA	n	EC_Seep-Edge_C44_0-2.5cm	insitu	EC	Seep-Edge	DR1140	44	0-2.5	966	36.7765	-122.085	5987.18	57.3204	n.m.	7.96875	8.49279	4.34103	n.m.	n.m.	n.m.	n.m.	-9.82934
PRJEB72160	ERS17901008	SAMEA115159936	EC_Seep-Edge_C44_0-2.5cm_mehtaFw-28/mehtaRv-416_cDNA_n	nifH	mehtaFw-28/mehtaRv-416	cDNA	n	EC_Seep-Edge_C44_0-2.5cm	insitu	EC	Seep-Edge	DR1140	44	0-2.5	966	36.7765	-122.085	5987.18	57.3204	n.m.	7.96875	8.49279	4.34103	n.m.	n.m.	n.m.	n.m.	-9.82934
PRJEB72160	ERS17901009	SAMEA115159937	EC_Seep-Edge_C44_2.5-5cm_mehtaFw-28/mehtaRv-416_DNA_n	nifH	mehtaFw-28/mehtaRv-416	DNA	n	EC_Seep-Edge_C44_2.5-5cm	insitu	EC	Seep-Edge	DR1140	44	2.5-5	966	36.7765	-122.085	6197.6	121.802	n.m.	1.79348	8.63509	9.18993	n.m.	n.m.	n.m.	n.m.	-10.9883
PRJEB72160	ERS17901010	SAMEA115159938	EC_Seep-Edge_C44_2.5-5cm_mehtaFw-28/mehtaRv-416_cDNA_n	nifH	mehtaFw-28/mehtaRv-416	cDNA	n	EC_Seep-Edge_C44_2.5-5cm	insitu	EC	Seep-Edge	DR1140	44	2.5-5	966	36.7765	-122.085	6197.6	121.802	n.m.	1.79348	8.63509	9.18993	n.m.	n.m.	n.m.	n.m.	-10.9883
PRJEB72160	ERS17901011	SAMEA115159939	EC_Seep-Edge_C44_5-7.5cm_mehtaFw-28/mehtaRv-416_DNA_n	nifH	mehtaFw-28/mehtaRv-416	DNA	n	EC_Seep-Edge_C44_5-7.5cm	insitu	EC	Seep-Edge	DR1140	44	5-7.5	966	36.7765	-122.085	6366.06	111.943	n.m.	6.40625	20.2091	12.6788	n.m.	n.m.	n.m.	n.m.	-10.6028
PRJEB72160	ERS17901012	SAMEA115159940	EC_Seep-Edge_C44_5-7.5cm_mehtaFw-28/mehtaRv-416_cDNA_n	nifH	mehtaFw-28/mehtaRv-416	cDNA	n	EC_Seep-Edge_C44_5-7.5cm	insitu	EC	Seep-Edge	DR1140	44	5-7.5	966	36.7765	-122.085	6366.06	111.943	n.m.	6.40625	20.2091	12.6788	n.m.	n.m.	n.m.	n.m.	-10.6028
PRJEB72160	ERS17901013	SAMEA115159941	EC_Seep-Edge_C44_7.5-10cm_mehtaFw-28/mehtaRv-416_DNA_n	nifH	mehtaFw-28/mehtaRv-416	DNA	n	EC_Seep-Edge_C44_7.5-10cm	insitu	EC	Seep-Edge	DR1140	44	7.5-10	966	36.7765	-122.085	4022.16	123.774	n.m.	13.4375	13.7933	2.73842	n.m.	n.m.	n.m.	n.m.	-11.0099
PRJEB72160	ERS17901014	SAMEA115159942	EC_Seep-Edge_C44_7.5-10cm_mehtaFw-28/mehtaRv-416_cDNA_n	nifH	mehtaFw-28/mehtaRv-416	cDNA	n	EC_Seep-Edge_C44_7.5-10cm	insitu	EC	Seep-Edge	DR1140	44	7.5-10	966	36.7765	-122.085	4022.16	123.774	n.m.	13.4375	13.7933	2.73842	n.m.	n.m.	n.m.	n.m.	-11.0099
PRJEB72160	ERS17901015	SAMEA115159943	EC_Background-5m_C79_0-2.5cm_mehtaFw-28/mehtaRv-416_DNA_n	nifH	mehtaFw-28/mehtaRv-416	DNA	n	EC_Background-5m_C79_0-2.5cm	insitu	EC	Background-5m	DR1140	79	0-2.5	965	36.7765	-122.085	22.4034	46.4482	n.m.	7.52	49.5569	b.l.q.	n.m.	n.m.	n.m.	n.m.	-0.169726
PRJEB72160	ERS17901016	SAMEA115159944	EC_Background-5m_C79_2.5-5cm_mehtaFw-28/mehtaRv-416_DNA_n	nifH	mehtaFw-28/mehtaRv-416	DNA	n	EC_Background-5m_C79_2.5-5cm	insitu	EC	Background-5m	DR1140	79	2.5-5	965	36.7765	-122.085	29.8897	108.986	n.m.	3.04	12.6523	b.l.q.	n.m.	n.m.	n.m.	n.m.	-0.933911
PRJEB72160	ERS17901017	SAMEA115159945	EC_Background-5m_C79_5-7.5cm_mehtaFw-28/mehtaRv-416_DNA_n	nifH	mehtaFw-28/mehtaRv-416	DNA	n	EC_Background-5m_C79_5-7.5cm	insitu	EC	Background-5m	DR1140	79	5-7.5	965	36.7765	-122.085	32.8373	140.205	n.m.	1.36	5.40923	b.l.q.	n.m.	n.m.	n.m.	n.m.	-1.52083
PRJEB72160	ERS17901018	SAMEA115159946	EC_Background-5m_C79_7.5-10cm_mehtaFw-28/mehtaRv-416_DNA_n	nifH	mehtaFw-28/mehtaRv-416	DNA	n	EC_Background-5m_C79_7.5-10cm	insitu	EC	Background-5m	DR1140	79	7.5-10	965	36.7765	-122.085	36.7661	121.802	n.m.	0.88	4.96615	b.l.q.	n.m.	n.m.	n.m.	n.m.	-1.55862
PRJEB72160	ERS17901019	SAMEA115159947	EC_Background-5m_C79_10-15cm_mehtaFw-28/mehtaRv-416_DNA_n	nifH	mehtaFw-28/mehtaRv-416	DNA	n	EC_Background-5m_C79_10-15cm	insitu	EC	Background-5m	DR1140	79	10-15	965	36.7765	-122.085	36.8444	121.802	n.m.	0.72	4.97231	b.l.q.	n.m.	n.m.	n.m.	n.m.	-1.12007
PRJEB72160	ERS17901020	SAMEA115159948	EC_Background-5m_C79_15+cm_mehtaFw-28/mehtaRv-416_DNA_n	nifH	mehtaFw-28/mehtaRv-416	DNA	n	EC_Background-5m_C79_15+cm	insitu	EC	Background-5m	DR1140	79	15+	965	36.7765	-122.085	47.1977	138.233	n.m.	1.2	1.68095	b.l.q.	n.m.	n.m.	n.m.	n.m.	-2.02182
PRJEB72160	ERS17901021	SAMEA115159949	EC_Background-100m_C63_0-2.5cm_mehtaFw-28/mehtaRv-416_DNA_n	nifH	mehtaFw-28/mehtaRv-416	DNA	n	EC_Background-100m_C63_0-2.5cm	insitu	EC	Background-100m	DR1140	63	0-2.5	990	36.7759	-122.084	21.6763	24.5257	n.m.	2.64	32.8985	b.l.q.	n.m.	n.m.	n.m.	n.m.	-0.0951267
PRJEB72160	ERS17901022	SAMEA115159950	EC_Background-100m_C63_2.5-5cm_mehtaFw-28/mehtaRv-416_DNA_n	nifH	mehtaFw-28/mehtaRv-416	DNA	n	EC_Background-100m_C63_2.5-5cm	insitu	EC	Background-100m	DR1140	63	2.5-5	990	36.7759	-122.084	24.9815	43.953	n.m.	2.4	29.2923	b.l.q.	n.m.	n.m.	n.m.	n.m.	-0.522423
PRJEB72160	ERS17901023	SAMEA115159951	EC_Background-100m_C63_5-7.5cm_mehtaFw-28/mehtaRv-416_DNA_n	nifH	mehtaFw-28/mehtaRv-416	DNA	n	EC_Background-100m_C63_5-7.5cm	insitu	EC	Background-100m	DR1140	63	5-7.5	990	36.7759	-122.084	29.8388	50.7258	n.m.	1.04	5.57538	b.l.q.	n.m.	n.m.	n.m.	n.m.	-0.900146
PRJEB72160	ERS17901024	SAMEA115159952	EC_Background-100m_C63_5-7.5cm_mehtaFw-28/mehtaRv-416_DNA_y	nifH	mehtaFw-28/mehtaRv-416	DNA	y			EC	Background-100m	DR1140	63	5-7.5	990	36.7759	-122.084	29.8388	50.7258	n.m.	1.04	5.57538	b.l.q.	n.m.	n.m.	n.m.	n.m.	-0.900146
PRJEB72160	ERS17901025	SAMEA115159953	EC_Background-100m_C63_7.5-10cm_mehtaFw-28/mehtaRv-416_DNA_n	nifH	mehtaFw-28/mehtaRv-416	DNA	n	EC_Background-100m_C63_7.5-10cm	insitu	EC	Background-100m	DR1140	63	7.5-10	990	36.7759	-122.084	31.1385	59.2809	n.m.	0.8	2.4381	b.l.q.	n.m.	n.m.	n.m.	n.m.	-0.689476
PRJEB72160	ERS17901026	SAMEA115159954	EC_Background-100m_C63_10-15cm_mehtaFw-28/mehtaRv-416_DNA_n	nifH	mehtaFw-28/mehtaRv-416	DNA	n	EC_Background-100m_C63_10-15cm	insitu	EC	Background-100m	DR1140	63	10-15	990	36.7759	-122.084	32.1957	52.6864	n.m.	1.76	13.1631	b.l.q.	n.m.	n.m.	n.m.	n.m.	-1.14483
PRJEB72160	ERS17901027	SAMEA115159955	EC_Background-100m_C63_15+cm_mehtaFw-28/mehtaRv-416_DNA_n	nifH	mehtaFw-28/mehtaRv-416	DNA	n	EC_Background-100m_C63_15+cm	insitu	EC	Background-100m	DR1140	63	15+	990	36.7759	-122.084	43.3395	98.4697	n.m.	1.44	9.79077	b.l.q.	n.m.	n.m.	n.m.	n.m.	-2.45553
PRJEB72160	ERS17901034	SAMEA115159956	run12_nifH_mock1	nifH	mehtaFw-28/mehtaRv-416			run12_nifH_mock1	mock
PRJEB72160	ERS17901035	SAMEA115159957	run12_nifH_mock2	nifH	mehtaFw-28/mehtaRv-416			run12_nifH_mock2	mock
PRJEB72160	ERS17901036	SAMEA115159958	run12_nifH_mock3	nifH	mehtaFw-28/mehtaRv-416			run12_nifH_mock3	mock
PRJEB72160	ERS17901037	SAMEA115159959	run13_nifH_mock1	nifH	mehtaFw-28/mehtaRv-416			run13_nifH_mock1	mock
PRJEB72160	ERS17901038	SAMEA115159960	run13_nifH_mock2	nifH	mehtaFw-28/mehtaRv-416			run13_nifH_mock2	mock
PRJEB72160	ERS17901039	SAMEA115159961	run13_nifH_mock3	nifH	mehtaFw-28/mehtaRv-416			run13_nifH_mock3	mock
PRJEB72160	ERS17901040	SAMEA115159962	run13_nifH_mock4	nifH	mehtaFw-28/mehtaRv-416			run13_nifH_mock4	mock
PRJEB72160	ERS17901041	SAMEA115159963	run15_nifH_mock1	nifH	mehtaFw-28/mehtaRv-416			run15_nifH_mock1	mock
PRJEB72160	ERS17901042	SAMEA115159964	run15_nifH_mock2	nifH	mehtaFw-28/mehtaRv-416			run15_nifH_mock2	mock
PRJEB72160	ERS17901043	SAMEA115159965	run15_nifH_mock3	nifH	mehtaFw-28/mehtaRv-416			run15_nifH_mock3	mock
PRJEB72160	ERS17901044	SAMEA115159966	run15_nifH_mock4	nifH	mehtaFw-28/mehtaRv-416			run15_nifH_mock4	mock
PRJEB72160	ERS17901045	SAMEA115159967	run12_nifH_blank1	nifH	mehtaFw-28/mehtaRv-416			run12_nifH_blank1	blank
PRJEB72160	ERS17901046	SAMEA115159968	run12_nifH_blank2	nifH	mehtaFw-28/mehtaRv-416			run12_nifH_blank2	blank
PRJEB72160	ERS17901047	SAMEA115159969	run12_nifH_blank3	nifH	mehtaFw-28/mehtaRv-416			run12_nifH_blank3	blank
PRJEB72160	ERS17901048	SAMEA115159970	run12_nifH_blank4	nifH	mehtaFw-28/mehtaRv-416			run12_nifH_blank4	blank
PRJEB72160	ERS17901049	SAMEA115159971	run13_nifH_blank1	nifH	mehtaFw-28/mehtaRv-416			run13_nifH_blank1	blank
PRJEB72160	ERS17901050	SAMEA115159972	run13_nifH_blank2	nifH	mehtaFw-28/mehtaRv-416			run13_nifH_blank2	blank
PRJEB72160	ERS17901051	SAMEA115159973	run13_nifH_blank3	nifH	mehtaFw-28/mehtaRv-416			run13_nifH_blank3	blank
PRJEB72160	ERS17901052	SAMEA115159974	run13_nifH_blank4	nifH	mehtaFw-28/mehtaRv-416			run13_nifH_blank4	blank
PRJEB72160	ERS17901053	SAMEA115159975	run15_nifH_blank1	nifH	mehtaFw-28/mehtaRv-416			run15_nifH_blank1	blank
PRJEB72160	ERS17901054	SAMEA115159976	run15_nifH_blank2	nifH	mehtaFw-28/mehtaRv-416			run15_nifH_blank2	blank
PRJEB72160	ERS17901055	SAMEA115159977	run15_nifH_blank3	nifH	mehtaFw-28/mehtaRv-416			run15_nifH_blank3	blank
